# Cenote-Taker 3 for Fast and Accurate Virus Discovery and Annotation of the Virome

**DOI:** 10.1101/2025.08.20.671380

**Authors:** Michael J. Tisza, Arvind Varsani, Joseph F. Petrosino, Sara J. Javornik Cregeen

## Abstract

Viruses are abundant across all Earth’s environments and infect all classes of cellular life. Despite this, viruses are something of a black box for genomics scientists. Their genetic diversity is greater than all other lifeforms combined, their genomes are often overlooked in sequencing datasets, they encode polyproteins, and no function can be inferred for a large majority of their encoded proteins. For these reasons, scientists need robust, performant, well-documented, extensible tools that can be deployed to conduct sensitive and specific analyses of sequencing data to discover virus genomes - even those with high divergence from known references - and annotate their genes. Here, we present Cenote-Taker 3. This command line interface tool processes genome assemblies and/or metagenomic assemblies with modules for virus discovery, prophage extraction, and annotation of genes and other genetic features. Benchmarks show that Cenote-Taker 3 outperforms most tools for virus gene annotation in both speed (wall time) and accuracy. For virus discovery benchmarks, Cenote-Taker 3 performs well compared to geNomad, and these tools produce complementary results. Cenote-Taker 3 is freely available on Bioconda, and its open-source code is maintained on GitHub (https://github.com/mtisza1/Cenote-Taker3).
