## Supplementary Tables S1-6 for "Cenote-Taker 3 for Fast and Accurate Virus Discovery and Annotation of the Virome"

### Sheet: Table S1
Supplementary Table 1. Gut DTR genome annotation, single copy perfect rates
software	n_perfect	n_imperfect	perfect_rate	ci_lower	ci_upper
Cenote-Taker 3	22	5	0.814815	0.61917	0.937
Metacerberus	11	16	0.407407	0.223897	0.612016
Pharokka	19	8	0.703704	0.498186	0.862473
geNomad	6	21	0.222222	0.0862169	0.422583
phold	20	7	0.740741	0.537151	0.888855

### Sheet: Table S2
Supplementary Table 2. Gut DTR genome annotation, single copy Fisher's exact tests
software_1	software_2	odds_ratio	p_value	p_adjusted	significant
Cenote-Taker 3	Metacerberus	6.15885	0.00467047	0.0116762	TRUE
Cenote-Taker 3	Pharokka	1.83158	0.525588	0.656986	FALSE
Cenote-Taker 3	geNomad	14.3879	2.70225e-05	0.000270225	TRUE
Cenote-Taker 3	phold	1.52771	0.744548	0.827275	FALSE
Metacerberus	Pharokka	0.296624	0.0542111	0.0903518	FALSE
Metacerberus	geNomad	2.36677	0.240912	0.34416	FALSE
Metacerberus	phold	0.247593	0.0266966	0.0533931	FALSE
Pharokka	geNomad	7.93271	0.0008725	0.00290833	TRUE
Pharokka	phold	0.834104	1	1	FALSE
geNomad	phold	0.105411	0.000307053	0.00153527	TRUE

### Sheet: Table S3
Supplementary Table 3. Gut DTR genome annotation, per gene category stats
software	gene	correct	over_annotated	under_annotated	detection_rate	accuracy_rate	under_annotation_rate	over_annotation_rate
Cenote-Taker 3	MCP	23	2	2	0.925926	0.851852	0.0740741	0.0740741
Cenote-Taker 3	Portal	26	0	1	0.962963	0.962963	0.037037	0
Cenote-Taker 3	TerL	27	0	0	1	1	0	0
geNomad	MCP	13	1	13	0.518519	0.481481	0.481481	0.037037
geNomad	Portal	15	3	9	0.666667	0.555556	0.333333	0.111111
geNomad	TerL	19	2	6	0.777778	0.703704	0.222222	0.0740741
Metacerberus	MCP	15	3	9	0.666667	0.555556	0.333333	0.111111
Metacerberus	Portal	21	1	5	0.814815	0.777778	0.185185	0.037037
Metacerberus	TerL	19	0	8	0.703704	0.703704	0.296296	0
Pharokka	MCP	23	0	4	0.851852	0.851852	0.148148	0
Pharokka	Portal	26	0	1	0.962963	0.962963	0.037037	0
Pharokka	TerL	24	0	3	0.888889	0.888889	0.111111	0
phold	MCP	22	2	3	0.888889	0.814815	0.111111	0.0740741
phold	Portal	25	1	1	0.962963	0.925926	0.037037	0.037037
phold	TerL	26	1	0	1	0.962963	0	0.037037

### Sheet: Table S4
Supplementary Table 4. Seawater DTR genome annotation, single copy perfect rates
software	n_perfect	n_imperfect	perfect_rate	ci_lower	ci_upper
Cenote-Taker 3	178	64	0.735537	0.675227	0.789977
Metacerberus	61	181	0.252066	0.198636	0.311679
Pharokka	81	161	0.334711	0.275546	0.397983
geNomad	45	197	0.18595	0.138986	0.240788
phold	62	180	0.256198	0.202426	0.31605

### Sheet: Table S5
Supplementary Table 5. Seawater DTR genome annotation, single copy Fisher's exact tests
software_1	software_2	odds_ratio	p_value	p_adjusted	significant
Cenote-Taker 3	Metacerberus	8.20869	5.01676e-27	2.50838e-26	TRUE
Cenote-Taker 3	Pharokka	5.50626	7.15503e-19	1.78876e-18	TRUE
Cenote-Taker 3	geNomad	12.0953	3.1698e-35	3.1698e-34	TRUE
Cenote-Taker 3	phold	8.0326	1.43894e-26	4.79647e-26	TRUE
Metacerberus	Pharokka	0.670441	0.0576517	0.0960862	FALSE
Metacerberus	geNomad	1.47418	0.0989464	0.10994	FALSE
Metacerberus	phold	0.978474	1	1	FALSE
Pharokka	geNomad	2.19888	0.000269951	0.000539902	TRUE
Pharokka	phold	1.45946	0.0727302	0.0992146	FALSE
geNomad	phold	0.663746	0.0793717	0.0992146	FALSE

### Sheet: Table S6
Supplementary Table 6. Seawater DTR genome annotation, per gene category stats
software	gene	correct	over_annotated	under_annotated	detection_rate	accuracy_rate	under_annotation_rate	over_annotation_rate
Cenote-Taker 3	MCP	194	29	19	0.921488	0.801653	0.0785124	0.119835
Cenote-Taker 3	Portal	219	7	16	0.933884	0.904959	0.0661157	0.0289256
Cenote-Taker 3	TerL	216	5	21	0.913223	0.892562	0.0867769	0.0206612
geNomad	MCP	108	13	121	0.5	0.446281	0.5	0.053719
geNomad	Portal	148	7	87	0.640496	0.61157	0.359504	0.0289256
geNomad	TerL	141	11	90	0.628099	0.582645	0.371901	0.0454545
Metacerberus	MCP	115	8	119	0.508264	0.475207	0.491736	0.0330579
Metacerberus	Portal	175	2	65	0.731405	0.72314	0.268595	0.00826446
Metacerberus	TerL	168	3	71	0.706612	0.694215	0.293388	0.0123967
Pharokka	MCP	163	2	77	0.681818	0.673554	0.318182	0.00826446
Pharokka	Portal	152	9	81	0.665289	0.628099	0.334711	0.0371901
Pharokka	TerL	192	8	42	0.826446	0.793388	0.173554	0.0330579
phold	MCP	161	20	61	0.747934	0.665289	0.252066	0.0826446
phold	Portal	97	85	60	0.752066	0.400826	0.247934	0.35124
phold	TerL	210	16	16	0.933884	0.867769	0.0661157	0.0661157
